# Posttranscriptional regulation of cell wall integrity in budding yeast

**DOI:** 10.1101/2022.09.30.510326

**Authors:** Stefan Bresson, Vadim Shchepachev, David Tollervey

## Abstract

The fungal cell wall provides protection and structure, and is an important target for antifungal compounds. A MAP kinase cascade termed the cell wall integrity (CWI) pathway regulates transcriptional responses to cell wall damage. Here we describe a posttranscriptional pathway that plays an important complementary role. We discovered that the RNA-binding proteins (RBPs) Mrn1 and Nab6 specifically target the 3’ UTRs of a largely overlapping set of cell wall-related mRNAs. These mRNAs are downregulated in the absence of Nab6, indicating a function in target mRNA stabilization. Nab6 acts in parallel to CWI signaling to maintain appropriate expression of cell wall genes during stress. Cells lacking both pathways are hypersensitive to antifungal compounds targeting the cell wall. Deletion of *MRN1* partially alleviates growth defects associated with *Δnab6* and Mrn1 has an opposing function in mRNA destabilization. Our results uncover a novel posttranscriptional pathway which mediates cellular resistance to antifungal compounds.
