## Supplementary material for "Posttranscriptional regulation of cell wall integrity in budding yeast": Table S4

### Sheet: Sheet1
plasmid name	description	purpose
pSB045	pML104 Slt2 gRNA	gene deletion
pSB046	pML104 Bck1 gRNA	gene deletion
pSB054	pML104 Nab6 gRNA	C-terminal HF tagging and gene deletion
pSB055	pML104 Mrn1 gRNA	C-terminal HF tagging and gene deletion
pSB091	pALD6-Venus-tSED1	MoClo Cassette
pSB098	pSED1-Venus-tADH1	MoClo Cassette
