## Supplementary material for "Posttranscriptional regulation of cell wall integrity in budding yeast": Table S5

### Sheet: strains
standard strains				reporter constructs
strain name	description	background		strain name	background	cassette	promoter	CDS	terminator	selectable marker	integration site
ySB125	Nab6-HF	BY4741		ySB193	wild type (BY4741)	pSB091	pALD6	Venus	tSED1	HygR	HO
ySB126	Mrn1-HF	BY4741		ySB195	wild type (BY4741)	pSB098	pSED1	Venus	tADH1	HygR	HO
ySB155	Δmrn1	BY4741		ySB198	Δmrn1 (ySB155)	pSB091	pALD6	Venus	tSED1	HygR	HO
ySB158	Δslt2	BY4741		ySB200	Δmrn1 (ySB155)	pSB098	pSED1	Venus	tADH1	HygR	HO
ySB159	Δbck1	BY4741		ySB203	Δnab6 (ySB160)	pSB091	pALD6	Venus	tSED1	HygR	HO
ySB160	Δnab6	BY4741		ySB205	Δnab6 (ySB160)	pSB098	pSED1	Venus	tADH1	HygR	HO
ySB162	Δmrn1Δnab6	BY4741		ySB208	Δslt2 (ySB158)	pSB091	pALD6	Venus	tSED1	HygR	HO
ySB163	Δmrn1Δbck1	BY4741		ySB210	Δslt2 (ySB158)	pSB098	pSED1	Venus	tADH1	HygR	HO
ySB164	Δmrn1Δslt2	BY4741		ySB213	Δmrn1Δnab6 (ySB162)	pSB091	pALD6	Venus	tSED1	HygR	HO
ySB165	Δhog1	BY4741		ySB215	Δmrn1Δnab6 (ySB162)	pSB098	pSED1	Venus	tADH1	HygR	HO
ySB166	Δmrn1Δhog1	BY4741
ySB167	Δnab6Δhog1	BY4741
ySB168	Δmrn1Δnab6Δhog1	BY4741
ySB169	Δnab6Δslt2	BY4741
ySB170	Δnab6Δbck1	BY4741
ySB171	Δmrn1Δnab6Δslt2	BY4741
ySB172	Δmrn1Δnab6Δbck1	BY4741
